# A classification framework for *Bacillus anthracis* defined by global genomic structure

**DOI:** 10.1101/675249

**Authors:** Spencer A. Bruce, Nicholas J. Schiraldi, Pauline L. Kamath, W. Ryan Easterday, Wendy C. Turner

## Abstract

*Bacillus anthracis*, the causative agent of anthrax, is a considerable global health threat affecting wildlife, livestock, and the general public. In this study whole-genome sequence analysis of over 350 *B. anthracis* isolates was used to establish a new high-resolution global genotyping framework that is both biogeographically informative, and compatible with multiple genomic assays. The data presented in this study shed new light on the diverse global dissemination of this species and indicate that many lineages may be uniquely suited to the geographic regions in which they are found. In addition, we demonstrate that plasmid genomic structure for this species is largely consistent with chromosomal population structure, suggesting vertical inheritance in this bacterium has contributed to its evolutionary persistence. This classification methodology is the first based on population genomic structure for this species and has potential use for local and broader institutions seeking to understand both disease outbreak origins and recent introductions. In addition, we provide access to a newly developed genotyping script as well as the full whole genome sequence analyses output for this study, allowing future studies to rapidly employ and append their data in the context of this global collection. This framework may act as a powerful tool for public health agencies, wildlife disease laboratories, and researchers seeking to utilize and expand this classification scheme for further investigations into *B. anthracis* evolution.
