## Supplementary material for "A classification framework for *Bacillus anthracis* defined by global genomic structure": S1 Dataset

Strain	Accession	Year	Continent	Country: Region	Source	Genotype	Submission source
A0530	SRR2968170	ND	Africa	Botswana	Host	3.3	Northern Arizona University
A3802	SRR2968215	2006	Africa	Cote d'Ivoire	Environment	6.2	Northern Arizona University
A0455	SRR2968165	ND	Africa	Mozambique	Host	5.3	Northern Arizona University
K1285	SRR2071843	1996	Africa	Namibia: Etosha	Host	5.4	cBio Inc
A3716	SRR2968149	2006	Africa	Namibia	Host	5.4	Northern Arizona University
A0097	SRR2968192	1938	Africa	South Africa	NR	5.1	Northern Arizona University
A0091	SRR2968134	1939	Africa	South Africa	NR	2.2	Northern Arizona University
A0096	SRR2968191	1939	Africa	South Africa	NR	5.1	Northern Arizona University
A0094	SRR2968135	1949	Africa	South Africa	NR	5.1	Northern Arizona University
2002013082	SRR5811076	1961	Africa	South Africa	Environment	3.1	Georgia Institute of Technology
2002013195	SRR5811080	1974	Africa	South Africa	Host	5.4	Georgia Institute of Technology
2002721535	SRR5811082	1974	Africa	South Africa	Environment	5.4	Georgia Institute of Technology
2002721547	SRR5811085	1974	Africa	South Africa	Host	5.3	Georgia Institute of Technology
2000031045	SRR5811215	1974	Africa	South Africa	Host	5.4	Georgia Institute of Technology
2000031075	SRR5811037	ND	Africa	South Africa	Host	5.2	Georgia Institute of Technology
2000031075	SRR5811037	ND	Africa	South Africa	Host	5.2	Georgia Institute of Technology
A2075	SRR2968187	1999	Africa	Tanzania	Host	3.2	Northern Arizona University
A2079	SRR2968188	1999	Africa	Tanzania	Host	3.1	Northern Arizona University
2008724717	SRR5811058	2009	Africa	Uganda	Environment	3.1	Georgia Institute of Technology
CZC5	DRR014735	2011	Africa	Zambia	Host	3.2	Hokkaido University, Research Center for Zoonosis Control
NA	DRR014736	2012	Africa	Zambia: Zambezi	Host	3.3	Hokkaido University, Research Center for Zoonosis Control
NA	DRR014740	2012	Africa	Zambia: Chama	Host	3.3	Hokkaido University, Research Center for Zoonosis Control
NA	DRR125653	2012	Africa	Zambia	Host	3.3	Hokkaido University, Research Center for Zoonosis Control
NA	DRR125654	2012	Africa	Zambia	Environment	3.2	Hokkaido University, Research Center for Zoonosis Control
NA	DRR014737	2013	Africa	Zambia: Zambezi	Host	3.3	Hokkaido University, Research Center for Zoonosis Control
NA	DRR014741	2013	Africa	Zambia: Mongu	Host	3.3	Hokkaido University, Research Center for Zoonosis Control
NA	DRR014742	2013	Africa	Zambia: Zambezi	Host	3.3	Hokkaido University, Research Center for Zoonosis Control
NA	DRR125655	2013	Africa	Zambia	NR	3.3	Hokkaido University, Research Center for Zoonosis Control
NA	DRR125656	2013	Africa	Zambia	NR	3.3	Hokkaido University, Research Center for Zoonosis Control
NA	DRR125657	2013	Africa	Zambia	NR	3.3	Hokkaido University, Research Center for Zoonosis Control
A0017	SRR2968151	ND	Africa	Zambia	NR	3.2	Northern Arizona University
A0252	SRR2968160	ND	Africa	Zimbabwe	NR	5.3	Northern Arizona University
NA	DRR128182	1980	Asia	Japan: Akita	NR	5.2	National Institute of Infectious Diseases - Japan
2008724999	SRR5811137	1905	Asia	Bangladesh	Host	5.2	Georgia Institute of Technology
2008724997	SRR5811143	1905	Asia	Bangladesh	Host	5.2	Georgia Institute of Technology
2008725094	SRR5811140	2012	Asia	Bangladesh	Host	5.2	Georgia Institute of Technology
3000015247	SRR5811132	2013	Asia	Bangladesh	Host	5.2	Georgia Institute of Technology
3000015246	SRR5811133	2013	Asia	Bangladesh	Host	5.2	Georgia Institute of Technology
3000015248	SRR5811175	2013	Asia	Bangladesh	Host	5.2	Georgia Institute of Technology
3000015250	SRR5811176	2013	Asia	Bangladesh	Host	5.2	Georgia Institute of Technology
2008725092	SRR5810961	2014	Asia	Bangladesh	Host	5.2	Georgia Institute of Technology
3000015252	SRR5811157	2014	Asia	Bangladesh	Host	5.2	Georgia Institute of Technology
3000015251	SRR5811188	2014	Asia	Bangladesh	Host	5.2	Georgia Institute of Technology
2002734827	SRR5810980	2010	Asia	Bhutan	Host	2.2	Georgia Institute of Technology
K2129	SRR2071845	1997	Asia	China: Changping	Host	6.1	cBio Inc
A0604	SRR2968172	1981	Asia	China	Environment	6.1	Northern Arizona University
A0615	SRR2968173	1981	Asia	China	Environment	4.1	Northern Arizona University
A0628	SRR2968206	1981	Asia	China	Environment	6.1	Northern Arizona University
A0684	SRR2968138	1982	Asia	China	Environment	6.1	Northern Arizona University
A0656	SRR2968145	1982	Asia	China	Environment	5.3	Northern Arizona University
A0659	SRR2968146	1982	Asia	China	Environment	5.3	Northern Arizona University
A0675	SRR2968207	1982	Asia	China	Environment	6.1	Northern Arizona University
A0696	SRR2968208	1982	Asia	China	Environment	6.1	Northern Arizona University
NA	DRR128185	1982	Asia	Japan: Ginoza	Host	5.3	National Institute of Infectious Diseases - Japan
NA	DRR128190	ND	Asia	Japan: Gumma	Host	6.1	National Institute of Infectious Diseases - Japan
COVASU	SRR6037789	2017	Asia	India: Maharashtra	Host	4.2	College of Veterinary & Animal Sciences, MAFSU, Udgir
A0464	SRR2968166	ND	Asia	Indonesia	Host	6.1	Northern Arizona University
NA	DRR152630	1950	Asia	Japan	NR	6.1	National Institute of Infectious Diseases - Japan
NA	SRR3418280	2011	Asia	Kyrgyzstan	Environment	6.1	Public Health England
NA	SRR3418281	2011	Asia	Kyrgyzstan	Environment	6.1	Public Health England
NA	SRR3418282	2011	Asia	Kyrgyzstan	Environment	6.1	Public Health England
NA	SRR3418292	2011	Asia	Kyrgyzstan	Environment	6.1	Public Health England
NA	DRR128183	1983	Asia	Japan: Marumori	NR	5.2	National Institute of Infectious Diseases - Japan
NA	DRR128187	1969	Asia	Japan: Mie	Host	5.3	National Institute of Infectious Diseases - Japan
Morioka	DRR128181	ND	Asia	Japan: Morioka	Host	5.2	National Institute of Infectious Diseases - Japan
BA105	DRR128184	1982	Asia	Japan: Nishiura	Host	5.3	National Institute of Infectious Diseases - Japan
2000031042	SRR5811167	1961	Asia	Pakistan	Host	5.2	Georgia Institute of Technology
2000032879	SRR5810996	1962	Asia	Pakistan	NR	5.2	Georgia Institute of Technology
BA108	DRR128186	1987	Asia	Japan: Shiga	Host	5.2	National Institute of Infectious Diseases - Japan (NIID)
6172	DRR128191	1982	Asia	Japan: Shizuoka	Host	5.3	National Institute of Infectious Diseases - Japan (NIID)
6166	DRR128192	1982	Asia	Japan: Shizuoka	Host	5.4	National Institute of Infectious Diseases - Japan (NIID)
2002013061	SRR5811219	1964	Asia	Thailand	Environment	5.2	Georgia Institute of Technology
2000031009	SRR5811187	1965	Asia	Thailand	Environment	5.3	Georgia Institute of Technology
Tokushima1	DRR128189	1984	Asia	Japan: Tokushima	Host	5.2	National Institute of Infectious Diseases - Japan (NIID)
Shikan-NIID	DRR150094	1928	Asia	Japan: Tokyo	NR	5.2	National Institute of Infectious Diseases - Japan (NIID)
2000031131	SRR5810957	1982	Asia	Russia	NR	2.2	Georgia Institute of Technology
A0481	SRR2968168	ND	Asia	Russia	NR	6.1	Northern Arizona University
A0485	SRR2968169	ND	Asia	Russia	NR	6.1	Northern Arizona University
A0148	SRR2968194	1990	Asia	Turkey	Host	5.3	Northern Arizona University
A0150	SRR2968200	1995	Asia	Turkey	Host	6.1	Northern Arizona University
A0241	SRR2968136	ND	Asia	Turkey	Host	6.1	Northern Arizona University
A0002	SRR2968144	ND	Asia	Turkey	NR	5.3	Northern Arizona University
A0245	SRR2968159	ND	Asia	Turkey	Host	6.1	Northern Arizona University
A0001	SRR2968189	ND	Asia	Turkey	NR	5.3	Northern Arizona University
A0103	SRR2968193	ND	Asia	Turkey	Host	5.3	Northern Arizona University
K4834	SRR2071866	1997	Australia	Australia	Host	5.3	cBio Inc
A0006	SRR2968150	ND	Australia	Australia	NR	3.3	Northern Arizona University
A0224	SRR2968158	ND	Australia	Australia	NR	5.3	Northern Arizona University
A1032	SRR2968139	ND	Europe	Albania	Host	6.1	Northern Arizona University
A1035	SRR2968140	ND	Europe	Albania	Host	6.1	Northern Arizona University
A1033	SRR2968213	ND	Europe	Albania	Host	6.1	Northern Arizona University
A11194	SRR2968186	2008	Europe	Bulgaria	Host	6.1	Northern Arizona University
A11193	SRR2968197	2008	Europe	Bulgaria	Host	6.1	Northern Arizona University
A	ERR930302	1935	Europe	Denmark	Host	5.2	Norwegian Veterinary Institute
B	ERR930303	1935	Europe	Denmark	Host	5.2	Norwegian Veterinary Institute
E	ERR930306	1937	Europe	Denmark	Host	3.1	Norwegian Veterinary Institute
C	ERR930304	1960	Europe	Denmark	Host	5.2	Norwegian Veterinary Institute
K169/66	ERR930296	1966	Europe	Denmark	Host	6.1	Norwegian Veterinary Institute
K929	ERR930299	1966	Europe	Denmark	Host	5.2	Norwegian Veterinary Institute
K836	ERR930301	1968	Europe	Denmark	Host	3.1	Norwegian Veterinary Institute
D	ERR930305	1973	Europe	Denmark	Host	6.1	Norwegian Veterinary Institute
1409	ERR930300	1974	Europe	Denmark	Host	5.3	Norwegian Veterinary Institute
K670/88	ERR930297	1988	Europe	Denmark	Host	5.2	Norwegian Veterinary Institute
K35/88	ERR930298	1988	Europe	Denmark	Host	5.2	Norwegian Veterinary Institute
ANSES_86	ERR1198962	1982	Europe	France	NR	6.1	ANSES
ANSES_89	ERR1198964	1984	Europe	France	NR	6.1	ANSES
ANSES_90	ERR1198965	1986	Europe	France	NR	6.1	ANSES
ANSES_92	ERR1198966	1989	Europe	France	NR	6.1	ANSES
ANSES_88	ERR1198963	1990	Europe	France	NR	6.1	ANSES
ANSES_94	ERR1198967	1991	Europe	France	NR	6.1	ANSES
ANSES_122	ERR1198960	1992	Europe	France	NR	6.1	ANSES
ANSES_118	ERR1198959	1996	Europe	France	NR	6.1	ANSES
ANSES_101	ERR1198958	1999	Europe	France	NR	6.1	ANSES
ANSES_32	ERR1198961	2007	Europe	France	NR	6.1	ANSES
A0081	SRR2968190	1998	Europe	Germany	Environment	5.1	Northern Arizona University
A0083	SRR2968155	ND	Europe	Germany	NR	5.3	Northern Arizona University
A0417	SRR2968205	1998	Europe	Hungary	NR	6.1	Northern Arizona University
A0380	SRR2968162	ND	Europe	Ireland	Environment	4.2	Northern Arizona University
A0873	SRR2968180	1972	Europe	Italy	Host	6.1	Northern Arizona University
A0860	SRR2968178	1984	Europe	Italy	Host	6.1	Northern Arizona University
A0862a	SRR2968179	1984	Europe	Italy	Host	6.1	Northern Arizona University
A0862b	SRR2968209	1984	Europe	Italy	Host	6.1	Northern Arizona University
A0891	SRR2968210	1989	Europe	Italy	Host	6.1	Northern Arizona University
K0021	SRR2071854	1995	Europe	Italy	Host	6.1	cBio Inc
A0893	SRR2968211	1996	Europe	Italy	Host	6.1	Northern Arizona University
A0847	SRR2968175	1997	Europe	Italy	Host	6.1	Northern Arizona University
A0894	SRR2968212	1997	Europe	Italy	Host	6.1	Northern Arizona University
A0853	SRR2968176	1999	Europe	Italy	Host	6.1	Northern Arizona University
A0854	SRR2968177	1999	Europe	Italy	Host	6.1	Northern Arizona University
A1050	SRR2968214	ND	Europe	Italy	Host	6.1	Northern Arizona University
A0843	SRR2968174	1993	Europe	Italy	Host	6.1	Northern Arizona University
A0363	SRR2968161	ND	Europe	Norway	Host	4.3	Northern Arizona University
A0362	SRR2968203	ND	Europe	Norway	Host	6.1	Northern Arizona University
A0062	SRR2968154	ND	Europe	Poland	NR	6.1	Northern Arizona University
Scotland_459	SRR2075979	2006	Europe	UK: Scotland	Host	6.2	Public Health England
Scotland_474	SRR2094250	2006	Europe	UK: Scotland	Host	6.2	Public Health England
Scotland_476	SRR2094254	2006	Europe	UK: Scotland	Environment	6.2	Public Health England
Scotland_477	SRR2094255	2006	Europe	UK: Scotland	Environment	6.2	Public Health England
Scotland_478	SRR2094256	2006	Europe	UK: Scotland	Environment	6.2	Public Health England
Scotland_480	SRR2094257	2006	Europe	UK: Scotland	Environment	6.2	Public Health England
Scotland_479	SRR2094258	2006	Europe	UK: Scotland	Environment	6.2	Public Health England
Scotland_481	SRR2094259	2006	Europe	UK: Scotland	Environment	6.2	Public Health England
Scotland_482	SRR2094261	2006	Europe	UK: Scotland	Environment	6.2	Public Health England
Scotland_484	SRR2094262	2006	Europe	UK: Scotland	Environment	6.2	Public Health England
Scotland_483	SRR2094263	2006	Europe	UK: Scotland	Environment	6.2	Public Health England
Scotland_485	SRR2094264	2006	Europe	UK: Scotland	Environment	6.2	Public Health England
K3974	SRR2071869	1995	Europe	Slovakia	NR	6.1	cBio Inc
NA	ERR899844	1953	Europe	Switzerland: Bern	Host	2.1	University of Bern
NA	ERR899846	1957	Europe	Switzerland: Bern	Host	2.1	University of Bern
NA	ERR1305968	1981	Europe	Switzerland	Environment	4.1	University of Bern
JF3787	ERR1305969	1981	Europe	Switzerland	Environment	4.1	University of Bern
JF3788	ERR1305970	1981	Europe	Switzerland	Host	4.1	University of Bern
2002734049	SRR5811120	1975	Europe	United Kingdom	NR	4.2	Georgia Institute of Technology
2002734065	SRR5811123	1975	Europe	United Kingdom	NR	5.3	Georgia Institute of Technology
A0026	SRR2968152	1992	Europe	UK: England	Host	3.1	Northern Arizona University
London_493	SRR2094265	2006	Europe	UK: London	Host	6.2	Public Health England
London_496	SRR2094267	2006	Europe	UK: London	Host	6.2	Public Health England
London_494	SRR2094268	2006	Europe	UK: London	Host	6.2	Public Health England
London_497	SRR2094269	2006	Europe	UK: London	Host	6.2	Public Health England
London_498	SRR2094270	2006	Europe	UK: London	Host	6.2	Public Health England
London_499	SRR2094271	2006	Europe	UK: London	Host	6.2	Public Health England
London_500	SRR2094272	2006	Europe	UK: London	Host	6.2	Public Health England
London_501	SRR2094273	2006	Europe	UK: London	Host	6.2	Public Health England
2000031008	SRR1739961	ND	North America	USA: Alabama	Environment	4.2	Georgia Institute of Technology
2008724156	SRR5810984	1905	North America	USA: California	Host	6.3	Georgia Institute of Technology
2008724157	SRR5810985	1905	North America	USA: California	Host	6.3	Georgia Institute of Technology
2008724186	SRR5811008	1905	North America	USA: California	Host	6.3	Georgia Institute of Technology
2008724185	SRR5811009	1905	North America	USA: California	Host	6.3	Georgia Institute of Technology
2008724188	SRR5811010	1905	North America	USA: California	Host	2.3	Georgia Institute of Technology
2008724181	SRR5811012	1905	North America	USA: California	Host	6.3	Georgia Institute of Technology
2008724158	SRR5811013	1905	North America	USA: California	Host	6.3	Georgia Institute of Technology
2008724191	SRR5811051	1905	North America	USA: California	Host	6.3	Georgia Institute of Technology
2008724192	SRR5811052	1905	North America	USA: California	Host	6.3	Georgia Institute of Technology
2008724183	SRR5811072	1905	North America	USA: California	Host	6.3	Georgia Institute of Technology
2008724182	SRR5811074	1905	North America	USA: California	Host	6.3	Georgia Institute of Technology
2008724190	SRR5811089	1905	North America	USA: California	Host	2.3	Georgia Institute of Technology
2008724189	SRR5811094	1905	North America	USA: California	Host	2.3	Georgia Institute of Technology
2008725080	SRR5811111	1905	North America	USA: California	Host	6.3	Georgia Institute of Technology
2008725081	SRR5811138	1905	North America	USA: California	Host	6.3	Georgia Institute of Technology
2002734090	SRR5811182	1976	North America	USA: California	Environment	4.3	Georgia Institute of Technology
2002734251	SRR5811208	1976	North America	USA: California	Environment	4.3	Georgia Institute of Technology
2013833043	SRR5811036	ND	North America	USA: California	Host	6.3	Georgia Institute of Technology
2008724996	SRR5811170	ND	North America	USA: California	Host	6.3	Georgia Institute of Technology
2000031001	SRR5811191	1963	North America	Canada	NR	6.3	Georgia Institute of Technology
2002013070	SRR5811247	1963	North America	Canada	NR	6.3	Georgia Institute of Technology
A0303	SRR2968201	ND	North America	Canada	Host	6.3	Northern Arizona University
2000031709	SRR1739969	1956	North America	USA: Carolinas	Environment	4.2	Georgia Institute of Technology
2008725013	SRR5811112	2012	North America	USA: Colorado	Host	6.3	Georgia Institute of Technology
2008725014	SRR5811113	2012	North America	USA: Colorado	Host	6.3	Georgia Institute of Technology
2008725012	SRR5811115	2012	North America	USA: Colorado	Host	6.3	Georgia Institute of Technology
2002734765	SRR5811237	1905	North America	USA: Connecticut	Environment	6.2	Georgia Institute of Technology
V770-NP-1R	SRR2157175	1951	North America	USA: Florida	Host	5.1	Los Alamos National Laboratory
2002734247	SRR5811207	1977	North America	Haiti	Environment	6.3	Georgia Institute of Technology
2002734295	SRR5811210	1977	North America	Haiti	Environment	6.3	Georgia Institute of Technology
2000031037	SRR5811162	1956	North America	USA: Louisiana	Environment	4.1	Georgia Institute of Technology
2000031021	SRR5947105	1956	North America	USA: Louisiana	Environment	1.2	Georgia Institute of Technology
2000031021	SRR2145877	ND	North America	USA: Louisiana	Environment	1.2	Los Alamos National Laboratory
BA1015	SRR2175366	1939	North America	USA: Maryland	Host	5.1	Los Alamos National Laboratory
2000031044	SRR5811216	1960	North America	USA: Maryland	Environment	4.3	Georgia Institute of Technology
2002013190	SRR5810964	1974	North America	USA: Massachusetts	Environment	4.2	Georgia Institute of Technology
2002013192	SRR5810965	1974	North America	USA: Massachusetts	Environment	4.2	Georgia Institute of Technology
2002721549	SRR5811041	1974	North America	USA: Massachusetts	Environment	4.2	Georgia Institute of Technology
2002734631	SRR5810982	1905	North America	USA: Minnesota	Host	6.3	Georgia Institute of Technology
2002734632	SRR5810986	1905	North America	USA: Minnesota	Host	6.3	Georgia Institute of Technology
2002734628	SRR5811196	1905	North America	USA: Minnesota	Host	6.3	Georgia Institute of Technology
2002734629	SRR5811197	1905	North America	USA: Minnesota	Host	6.3	Georgia Institute of Technology
2002734630	SRR5811198	1905	North America	USA: Minnesota	Host	6.3	Georgia Institute of Technology
2002734635	SRR5811240	1905	North America	USA: Minnesota	Host	6.3	Georgia Institute of Technology
2002734634	SRR5811241	1905	North America	USA: Minnesota	Host	6.3	Georgia Institute of Technology
2002734633	SRR5811242	1905	North America	USA: Minnesota	Host	6.3	Georgia Institute of Technology
2000031015	SRR5810983	1957	North America	USA: Mississippi	NR	5.1	Georgia Institute of Technology
2000031051	SRR5811070	1962	North America	USA: Mississippi	NR	4.3	Georgia Institute of Technology
2000031043	SRR5811168	1962	North America	USA: Mississippi	NR	4.3	Georgia Institute of Technology
2008725020	SRR5811117	2005	North America	USA: Montana	Host	6.3	Georgia Institute of Technology
3000015495	SRR5811172	1994	North America	USA: Nebraska	Host	6.3	Georgia Institute of Technology
2008724187	SRR5811011	1905	North America	USA: Nevada	Host	6.3	Georgia Institute of Technology
3000015498	SRR5810955	1987	North America	USA: Nevada	Host	6.3	Georgia Institute of Technology
3000015499	SRR5810960	1987	North America	USA: Nevada	Host	6.3	Georgia Institute of Technology
3000015501	SRR5811222	1992	North America	USA: Nevada	Host	6.3	Georgia Institute of Technology
3000015500	SRR5811223	1992	North America	USA: Nevada	Host	6.3	Georgia Institute of Technology
2000031522	SRR5810951	1958	North America	USA: New Hampshire	Host	4.2	Georgia Institute of Technology
2000031523	SRR5810952	1958	North America	USA: New Hampshire	Host	6.1	Georgia Institute of Technology
2000031518	SRR5810953	1958	North America	USA: New Hampshire	Host	4.2	Georgia Institute of Technology
2000031519	SRR5810954	1958	North America	USA: New Hampshire	Host	4.2	Georgia Institute of Technology
2000031526	SRR5810991	1958	North America	USA: New Hampshire	Host	4.2	Georgia Institute of Technology
2000031524	SRR5811248	1958	North America	USA: New Hampshire	Host	4.3	Georgia Institute of Technology
2000032933	SRR5811099	1959	North America	USA: New Hampshire	Host	4.3	Georgia Institute of Technology
2000032934	SRR5811100	1959	North America	USA: New Hampshire	Host	6.1	Georgia Institute of Technology
2002013163	SRR5810966	1978	North America	USA: New Hampshire	Host	4.2	Georgia Institute of Technology
2002013167	SRR5810967	1978	North America	USA: New Hampshire	Host	4.3	Georgia Institute of Technology
2002013168	SRR5810968	1978	North America	USA: New Hampshire	Host	4.2	Georgia Institute of Technology
2002013171	SRR5810969	1978	North America	USA: New Hampshire	Environment	4.2	Georgia Institute of Technology
2002013176	SRR5810970	1978	North America	USA: New Hampshire	Environment	4.2	Georgia Institute of Technology
2002013177	SRR5810971	1978	North America	USA: New Hampshire	Environment	4.2	Georgia Institute of Technology
2002013179	SRR5810972	1978	North America	USA: New Hampshire	Environment	4.2	Georgia Institute of Technology
2002013185	SRR5810973	1978	North America	USA: New Hampshire	Environment	4.2	Georgia Institute of Technology
2002013161	SRR5811006	1978	North America	USA: New Hampshire	Host	4.3	Georgia Institute of Technology
2002721568	SRR5811147	1978	North America	USA: New Hampshire	Environment	4.3	Georgia Institute of Technology
2002734078	SRR5811230	1978	North America	USA: New Hampshire	Host	4.2	Georgia Institute of Technology
2002734070	SRR5811232	1978	North America	USA: New Hampshire	Host	4.3	Georgia Institute of Technology
2002734072	SRR5811234	1978	North America	USA: New Hampshire	Host	4.2	Georgia Institute of Technology
2002013088	SRR5810962	1960	North America	USA: New Jersey	Environment	6.1	Georgia Institute of Technology
2002013199	SRR5811079	1975	North America	USA: New Jersey	Environment	2.2	Georgia Institute of Technology
2002734036	SRR5811124	1975	North America	USA: New Jersey	Host	5.3	Georgia Institute of Technology
2002734037	SRR5811125	1975	North America	USA: New Jersey	Host	5.3	Georgia Institute of Technology
2002734040	SRR5811126	1975	North America	USA: New Jersey	Host	2.2	Georgia Institute of Technology
2002734044	SRR5811127	1976	North America	USA: New Jersey	Environment	4.2	Georgia Institute of Technology
2002734101	SRR5811177	1976	North America	USA: New Jersey	Environment	4.2	Georgia Institute of Technology
2002734088	SRR5811181	1976	North America	USA: New Jersey	Environment	4.3	Georgia Institute of Technology
2002734086	SRR5811184	1976	North America	USA: New Jersey	Environment	4.1	Georgia Institute of Technology
2002734082	SRR5811185	1976	North America	USA: New Jersey	Environment	4.2	Georgia Institute of Technology
2002734081	SRR5811224	1976	North America	USA: New Jersey	Environment	4.2	Georgia Institute of Technology
2002734080	SRR5811225	1976	North America	USA: New Jersey	Environment	4.2	Georgia Institute of Technology
2000031006	SRR5811193	1956	North America	USA: New Mexico	NR	6.3	Georgia Institute of Technology
3000015496	SRR5811173	1982	North America	USA: New Mexico	Host	6.3	Georgia Institute of Technology
3000015497	SRR5811174	1988	North America	USA: New Mexico	Host	6.3	Georgia Institute of Technology
2002734283	SRR5811209	1976	North America	USA: New York	Environment	4.2	Georgia Institute of Technology
2000031057	SRR5811005	1957	North America	USA: North Carolina	Environment	4.2	Georgia Institute of Technology
2000031049	SRR5811061	1957	North America	USA: North Carolina	Environment	4.3	Georgia Institute of Technology
2002013111	SRR5811050	1961	North America	USA: North Carolina	Environment	4.2	Georgia Institute of Technology
2002734195	SRR5811014	1978	North America	USA: North Carolina	Environment	4.1	Georgia Institute of Technology
2002734193	SRR5811015	1978	North America	USA: North Carolina	Environment	4.3	Georgia Institute of Technology
2002734186	SRR5811016	1978	North America	USA: North Carolina	Environment	4.2	Georgia Institute of Technology
2002734183	SRR5811017	1978	North America	USA: North Carolina	Environment	4.2	Georgia Institute of Technology
2002734167	SRR5811018	1978	North America	USA: North Carolina	Environment	5.3	Georgia Institute of Technology
2002734163	SRR5811019	1978	North America	USA: North Carolina	Environment	4.3	Georgia Institute of Technology
2002734162	SRR5811020	1978	North America	USA: North Carolina	Environment	4.3	Georgia Institute of Technology
2002734156	SRR5811021	1978	North America	USA: North Carolina	Environment	4.1	Georgia Institute of Technology
2002734152	SRR5811022	1978	North America	USA: North Carolina	Environment	4.2	Georgia Institute of Technology
2002734146	SRR5811023	1978	North America	USA: North Carolina	Environment	4.3	Georgia Institute of Technology
2002734054	SRR5811121	1978	North America	USA: North Carolina	Environment	5.3	Georgia Institute of Technology
2002734062	SRR5811122	1978	North America	USA: North Carolina	Environment	4.3	Georgia Institute of Technology
2002734066	SRR5811128	1978	North America	USA: North Carolina	Host	4.2	Georgia Institute of Technology
2002734067	SRR5811129	1978	North America	USA: North Carolina	Environment	4.2	Georgia Institute of Technology
2002734143	SRR5811178	1978	North America	USA: North Carolina	Environment	4.1	Georgia Institute of Technology
2002734197	SRR5811203	1978	North America	USA: North Carolina	Environment	4.2	Georgia Institute of Technology
2002734213	SRR5811204	1978	North America	USA: North Carolina	Environment	4.1	Georgia Institute of Technology
2002734235	SRR5811205	1978	North America	USA: North Carolina	Environment	4.2	Georgia Institute of Technology
2002734240	SRR5811206	1978	North America	USA: North Carolina	Environment	4.3	Georgia Institute of Technology
2002734075	SRR5811228	1978	North America	USA: North Carolina	Environment	4.2	Georgia Institute of Technology
2002734076	SRR5811231	1978	North America	USA: North Carolina	Environment	4.1	Georgia Institute of Technology
2002734068	SRR5811233	1978	North America	USA: North Carolina	Environment	4.2	Georgia Institute of Technology
2002734071	SRR5811235	1978	North America	USA: North Carolina	Environment	4.3	Georgia Institute of Technology
2002721559	SRR5811043	1987	North America	USA: North Carolina	NR	4.2	Georgia Institute of Technology
2002721561	SRR5811044	1987	North America	USA: North Carolina	NR	4.2	Georgia Institute of Technology
2002721558	SRR5811046	1987	North America	USA: North Carolina	NR	4.2	Georgia Institute of Technology
2002721564	SRR5811049	1987	North America	USA: North Carolina	NR	4.2	Georgia Institute of Technology
2002721562	SRR5811048	1988	North America	USA: North Carolina	NR	4.2	Georgia Institute of Technology
2000031027	SRR1739963	1957	North America	USA: Oklahoma	Host	5.4	Georgia Institute of Technology
2000031027	SRR5811155	1957	North America	USA: Oklahoma	Host	5.4	Georgia Institute of Technology
3000015502	SRR5811221	1996	North America	USA: Oklahoma	Host	4.3	Georgia Institute of Technology
2008725017	SRR5811119	ND	North America	USA: Oregon	Host	6.3	Georgia Institute of Technology
2002721543	SRR5811083	1974	North America	USA: Pennsylvania	Environment	4.2	Georgia Institute of Technology
2002721552	SRR5811039	1974	North America	USA: Rhode Island	Environment	4.2	Georgia Institute of Technology
2000031054	SRR5811213	1974	North America	USA: Rhode Island	Environment	4.3	Georgia Institute of Technology
2002013107	SRR5810963	1956	North America	USA: South Carolina	Environment	4.3	Georgia Institute of Technology
2002013118	SRR5811003	1956	North America	USA: South Carolina	Environment	4.3	Georgia Institute of Technology
2002013074	SRR5811063	1960	North America	USA: South Carolina	Environment	4.2	Georgia Institute of Technology
2002013109	SRR5810959	1961	North America	USA: South Carolina	Environment	4.2	Georgia Institute of Technology
2002013115	SRR5811004	1961	North America	USA: South Carolina	Environment	4.2	Georgia Institute of Technology
2002013158	SRR5810997	1963	North America	USA: South Carolina	Host	4.2	Georgia Institute of Technology
2002013152	SRR5811000	1963	North America	USA: South Carolina	Host	4.3	Georgia Institute of Technology
2002013160	SRR5811007	1963	North America	USA: South Carolina	Host	4.3	Georgia Institute of Technology
2002013156	SRR5810998	1964	North America	USA: South Carolina	Host	4.2	Georgia Institute of Technology
2008724217	SRR5811053	1905	North America	USA: South Dakota	NR	6.3	Georgia Institute of Technology
2008724218	SRR5811054	1905	North America	USA: South Dakota	NR	6.3	Georgia Institute of Technology
2008724219	SRR5811055	1905	North America	USA: South Dakota	NR	6.3	Georgia Institute of Technology
2008724220	SRR5811056	1905	North America	USA: South Dakota	NR	6.3	Georgia Institute of Technology
2008724221	SRR5811057	1905	North America	USA: South Dakota	NR	6.3	Georgia Institute of Technology
3000015505	SRR5811226	1982	North America	USA: South Dakota	Host	6.3	Georgia Institute of Technology
3000015503	SRR5811220	1993	North America	USA: South Dakota	Host	6.3	Georgia Institute of Technology
3000015504	SRR5811227	1999	North America	USA: South Dakota	Host	6.3	Georgia Institute of Technology
3000015506	SRR5811134	2009	North America	USA: South Dakota	Host	6.3	Georgia Institute of Technology
2002734582	SRR5811199	1905	North America	USA: Texas	Host	4.3	Georgia Institute of Technology
2002734583	SRR5811200	1905	North America	USA: Texas	Host	4.3	Georgia Institute of Technology
2002734584	SRR5811201	1905	North America	USA: Texas	Host	4.3	Georgia Institute of Technology
2002734585	SRR5811202	1905	North America	USA: Texas	Host	4.3	Georgia Institute of Technology
2000031030	SRR5811159	1957	North America	USA: Texas	Host	4.3	Georgia Institute of Technology
2000032808	SRR5811069	1976	North America	USA: Texas	Environment	2.3	Georgia Institute of Technology
2000031041	SRR5811166	1976	North America	USA: Texas	Environment	2.3	Georgia Institute of Technology
2000031046	SRR5811218	1976	North America	USA: Texas	Environment	2.3	Georgia Institute of Technology
2002721556	SRR5811045	1988	North America	USA: Texas	NR	4.2	Georgia Institute of Technology
2002721574	SRR5811145	1988	North America	USA: Texas	NR	4.2	Georgia Institute of Technology
2002721573	SRR5811146	1988	North America	USA: Texas	NR	4.2	Georgia Institute of Technology
2002721575	SRR5811152	1988	North America	USA: Texas	NR	4.2	Georgia Institute of Technology
2000032073	SRR5811066	2001	North America	USA: Texas	Host	4.3	Georgia Institute of Technology
2000032067	SRR5811067	2001	North America	USA: Texas	Host	6.3	Georgia Institute of Technology
2002734621	SRR5811195	2006	North America	USA: Texas	Host	5.2	Georgia Institute of Technology
2002734743	SRR5811245	2007	North America	USA: Texas	Host	6.3	Georgia Institute of Technology
2008724145	SRR5810977	2008	North America	USA: Texas	Host	4.3	Georgia Institute of Technology
2002013094	SRR2164197	1956	North America	USA	Environment	1.2	Los Alamos National Laboratory
2000031709	SRR5811028	1956	North America	USA	Environment	4.2	Georgia Institute of Technology
2000031766	SRR5811034	1956	North America	USA	Environment	6.3	Georgia Institute of Technology
2000032964	SRR5811101	1956	North America	USA	Environment	4.2	Georgia Institute of Technology
2000032958	SRR5811103	1956	North America	USA	Environment	4.2	Georgia Institute of Technology
2000032960	SRR5811104	1956	North America	USA	Environment	4.3	Georgia Institute of Technology
2002721542	SRR5811084	1975	North America	USA: Utah	Host	6.3	Georgia Institute of Technology
2002721553	SRR5811040	1974	North America	USA: Washington	Host	4.2	Georgia Institute of Technology
2002721550	SRR5811042	1974	North America	USA: Washington	Environment	4.2	Georgia Institute of Technology
2002013193	SRR5811078	1974	North America	USA: Washington	Environment	4.1	Georgia Institute of Technology
2002721536	SRR5811081	1974	North America	USA: Washington	Environment	4.2	Georgia Institute of Technology
2002721544	SRR5811086	1974	North America	USA: Washington	Environment	4.2	Georgia Institute of Technology
2000031024	SRR5811190	1974	North America	USA: Washington	Environment	4.2	Georgia Institute of Technology
2002013194	SRR5811077	1975	North America	USA: Washington	Environment	4.2	Georgia Institute of Technology
S2-8	SRR2175373	1993	North America	USA: Wisconsin	Environment	5.3	Los Alamos National Laboratory
2000031052	SRR1739967	1956	North America	USA: Wyoming	Host	1.1	Georgia Institute of Technology
2000031036	SRR5811161	1956	North America	USA: Wyoming	Host	6.3	Georgia Institute of Technology
2000031052	SRR5811214	1956	North America	USA: Wyoming	Host	1.1	Georgia Institute of Technology
2002013083	SRR5811096	1961	North America	USA: Wyoming	Host	6.3	Georgia Institute of Technology
2000031681	SRR5810989	1964	South America	Argentina	NR	5.2	Georgia Institute of Technology
2000031004	SRR5811192	1964	South America	Argentina: Santo Domingo	Environment	5.1	Georgia Institute of Technology
2002734322	SRR5811211	1964	South America	Argentina	NR	6.1	Georgia Institute of Technology
A1144	SRR1774151	1992	South America	Argentina: Buenos Aires	Host	6.1	cBio Inc
K8215	SRR2071881	1996	South America	Argentina: Buenos Aires	Host	5.1	cBio Inc
A1096	SRR2968148	ND	South America	Argentina	Host	5.1	Northern Arizona University
2002721580	SRR5811149	1986	South America	Paraguay	NR	5.1	Georgia Institute of Technology
